# The murine transcriptome reveals global aging nodes with organ-specific phase and amplitude

**DOI:** 10.1101/662254

**Authors:** Nicholas Schaum, Benoit Lehallier, Oliver Hahn, Shayan Hosseinzadeh, Song E. Lee, Rene Sit, Davis P. Lee, Patricia Morán Losada, Macy E. Zardeneta, Róbert Pálovics, Tobias Fehlmann, James Webber, Aaron McGeever, Hui Zhang, Daniela Berdnik, Weilun Tan, Alexander Zee, Michelle Tan, The Tabula Muris Consortium, Angela Pisco, Jim Karkanias, Norma F. Neff, Andreas Keller, Spyros Darmanis, Stephen R. Quake, Tony Wyss-Coray

## Abstract

Aging is the single greatest cause of disease and death worldwide, and so understanding the associated processes could vastly improve quality of life. While the field has identified major categories of aging damage such as altered intercellular communication, loss of proteostasis, and eroded mitochondrial function^1^, these deleterious processes interact with extraordinary complexity within and between organs. Yet, a comprehensive analysis of aging dynamics organism-wide is lacking. Here we performed RNA-sequencing of 17 organs and plasma proteomics at 10 ages across the mouse lifespan. We uncover previously unknown linear and non-linear expression shifts during aging, which cluster in strikingly consistent trajectory groups with coherent biological functions, including extracellular matrix regulation, unfolded protein binding, mitochondrial function, and inflammatory and immune response. Remarkably, these gene sets are expressed similarly across tissues, differing merely in age of onset and amplitude. Especially pronounced is widespread immune cell activation, detectable first in white adipose depots in middle age. Single-cell RNA-sequencing confirms the accumulation of adipose T and B cells, including immunoglobulin J-expressing plasma cells, which also accrue concurrently across diverse organs. Finally, we show how expression shifts in distinct tissues are highly correlated with corresponding protein levels in plasma, thus potentially contributing to aging of the systemic circulation. Together, these data demonstrate a similar yet asynchronous inter- and intra-organ progression of aging, thereby providing a foundation to track systemic sources of declining health at old age.
