## Extended Data Table 1 for "The murine transcriptome reveals global aging nodes with organ-specific phase and amplitude"

### Sheet: Table1.paper
Table 1. Pairwise spearman correlation coefficients between -log10(fdr)
Bone	3_vs_6	3_vs_9	3_vs_12	3_vs_15	3_vs_18	3_vs_21	3_vs_24	3_vs_27
3_vs_6	1	0.5754	0.694691	0.304879	0.368679	0.642281	0.787201	0.820894
3_vs_9	0.5754	1	0.629921	0.495919	0.585177	0.678905	0.602623	0.536818
3_vs_12	0.694691	0.629921	1	0.317684	0.297988	0.634967	0.807938	0.652094
3_vs_15	0.304879	0.495919	0.317684	1	0.483968	0.38639	0.305245	0.276318
3_vs_18	0.368679	0.585177	0.297988	0.483968	1	0.576997	0.320589	0.401397
3_vs_21	0.642281	0.678905	0.634967	0.38639	0.576997	1	0.653754	0.646757
3_vs_24	0.787201	0.602623	0.807938	0.305245	0.320589	0.653754	1	0.754424
3_vs_27	0.820894	0.536818	0.652094	0.276318	0.401397	0.646757	0.754424	1
Brain	3_vs_6	3_vs_9	3_vs_12	3_vs_15	3_vs_18	3_vs_21	3_vs_24	3_vs_27
3_vs_6	1	0.16609	0.114293	0.0797002	0.141287	0.136607	0.124844	0.123491
3_vs_9	0.16609	1	0.0864875	0.0611885	0.103518	0.0843205	0.0695097	0.0616589
3_vs_12	0.114293	0.0864875	1	0.556713	0.327646	0.750184	0.661489	0.631046
3_vs_15	0.0797002	0.0611885	0.556713	1	0.16939	0.59321	0.685594	0.669239
3_vs_18	0.141287	0.103518	0.327646	0.16939	1	0.31492	0.28528	0.282754
3_vs_21	0.136607	0.0843205	0.750184	0.59321	0.31492	1	0.683017	0.669737
3_vs_24	0.124844	0.0695097	0.661489	0.685594	0.28528	0.683017	1	0.76948
3_vs_27	0.123491	0.0616589	0.631046	0.669239	0.282754	0.669737	0.76948	1
Brown_Fat	3_vs_6	3_vs_9	3_vs_12	3_vs_15	3_vs_18	3_vs_21	3_vs_24	3_vs_27
3_vs_6	1	0.288292	0.301371	0.889329	0.446952	0.463002	0.708048	0.463437
3_vs_9	0.288292	1	0.753115	0.320866	0.661153	0.673979	0.437616	0.645727
3_vs_12	0.301371	0.753115	1	0.343398	0.731797	0.772188	0.474094	0.708202
3_vs_15	0.889329	0.320866	0.343398	1	0.490982	0.520689	0.750585	0.497609
3_vs_18	0.446952	0.661153	0.731797	0.490982	1	0.805517	0.623931	0.861552
3_vs_21	0.463002	0.673979	0.772188	0.520689	0.805517	1	0.628496	0.792731
3_vs_24	0.708048	0.437616	0.474094	0.750585	0.623931	0.628496	1	0.650643
3_vs_27	0.463437	0.645727	0.708202	0.497609	0.861552	0.792731	0.650643	1
Gonadal_Fat	3_vs_6	3_vs_9	3_vs_12	3_vs_15	3_vs_18	3_vs_21	3_vs_24	3_vs_27
3_vs_6	1	0.660985	0.576385	0.576776	0.540249	0.521135	0.616459	0.476376
3_vs_9	0.660985	1	0.603621	0.588586	0.514421	0.554206	0.599908	0.472921
3_vs_12	0.576385	0.603621	1	0.615661	0.556955	0.5832	0.5551	0.475507
3_vs_15	0.576776	0.588586	0.615661	1	0.646362	0.70997	0.615024	0.586979
3_vs_18	0.540249	0.514421	0.556955	0.646362	1	0.620611	0.562357	0.589432
3_vs_21	0.521135	0.554206	0.5832	0.70997	0.620611	1	0.64337	0.656438
3_vs_24	0.616459	0.599908	0.5551	0.615024	0.562357	0.64337	1	0.672302
3_vs_27	0.476376	0.472921	0.475507	0.586979	0.589432	0.656438	0.672302	1
Heart	3_vs_6	3_vs_9	3_vs_12	3_vs_15	3_vs_18	3_vs_21	3_vs_24	3_vs_27
3_vs_6	1	0.278173	0.374194	0.305045	0.363557	0.270437	0.256922	0.286636
3_vs_9	0.278173	1	0.729129	0.860341	0.762085	0.79387	0.846233	0.704409
3_vs_12	0.374194	0.729129	1	0.711796	0.909751	0.752648	0.702211	0.776136
3_vs_15	0.305045	0.860341	0.711796	1	0.739215	0.773087	0.813991	0.680012
3_vs_18	0.363557	0.762085	0.909751	0.739215	1	0.779167	0.733159	0.812993
3_vs_21	0.270437	0.79387	0.752648	0.773087	0.779167	1	0.825037	0.804522
3_vs_24	0.256922	0.846233	0.702211	0.813991	0.733159	0.825037	1	0.751501
3_vs_27	0.286636	0.704409	0.776136	0.680012	0.812993	0.804522	0.751501	1
Kidney	3_vs_6	3_vs_9	3_vs_12	3_vs_15	3_vs_18	3_vs_21	3_vs_24	3_vs_27
3_vs_6	1	0.626781	0.771709	0.772913	0.704155	0.713964	0.699766	0.657555
3_vs_9	0.626781	1	0.60705	0.620659	0.561016	0.586814	0.517177	0.494621
3_vs_12	0.771709	0.60705	1	0.802741	0.751916	0.720343	0.692378	0.67707
3_vs_15	0.772913	0.620659	0.802741	1	0.776616	0.765677	0.693775	0.691393
3_vs_18	0.704155	0.561016	0.751916	0.776616	1	0.797006	0.750056	0.735915
3_vs_21	0.713964	0.586814	0.720343	0.765677	0.797006	1	0.727459	0.721323
3_vs_24	0.699766	0.517177	0.692378	0.693775	0.750056	0.727459	1	0.793046
3_vs_27	0.657555	0.494621	0.67707	0.691393	0.735915	0.721323	0.793046	1
Limb_Muscle	3_vs_6	3_vs_9	3_vs_12	3_vs_15	3_vs_18	3_vs_21	3_vs_24	3_vs_27
3_vs_6	1	0.18242	0.731739	0.72774	0.843338	0.763981	0.773832	0.387235
3_vs_9	0.18242	1	0.18329	0.20193	0.183448	0.193098	0.177802	0.179893
3_vs_12	0.731739	0.18329	1	0.859564	0.820859	0.866997	0.855289	0.510954
3_vs_15	0.72774	0.20193	0.859564	1	0.805353	0.85305	0.838901	0.535265
3_vs_18	0.843338	0.183448	0.820859	0.805353	1	0.849588	0.854322	0.445913
3_vs_21	0.763981	0.193098	0.866997	0.85305	0.849588	1	0.897544	0.513472
3_vs_24	0.773832	0.177802	0.855289	0.838901	0.854322	0.897544	1	0.522832
3_vs_27	0.387235	0.179893	0.510954	0.535265	0.445913	0.513472	0.522832	1
Liver	3_vs_6	3_vs_9	3_vs_12	3_vs_15	3_vs_18	3_vs_21	3_vs_24	3_vs_27
3_vs_6	1	0.645766	0.621923	0.625491	0.685486	0.66419	0.644306	0.682616
3_vs_9	0.645766	1	0.823417	0.860697	0.673942	0.762481	0.85714	0.760888
3_vs_12	0.621923	0.823417	1	0.817894	0.755533	0.822774	0.815074	0.811611
3_vs_15	0.625491	0.860697	0.817894	1	0.679257	0.780396	0.884411	0.775416
3_vs_18	0.685486	0.673942	0.755533	0.679257	1	0.798817	0.687172	0.797407
3_vs_21	0.66419	0.762481	0.822774	0.780396	0.798817	1	0.79739	0.873401
3_vs_24	0.644306	0.85714	0.815074	0.884411	0.687172	0.79739	1	0.81225
3_vs_27	0.682616	0.760888	0.811611	0.775416	0.797407	0.873401	0.81225	1
Lung	3_vs_6	3_vs_9	3_vs_12	3_vs_15	3_vs_18	3_vs_21	3_vs_24	3_vs_27
3_vs_6	1	0.163778	0.261923	0.135273	0.101657	0.106296	0.059395	0.0643582
3_vs_9	0.163778	1	0.529598	0.23006	0.778886	0.780901	0.742082	0.744708
3_vs_12	0.261923	0.529598	1	0.257818	0.534203	0.538745	0.505432	0.528444
3_vs_15	0.135273	0.23006	0.257818	1	0.260576	0.254943	0.217417	0.249383
3_vs_18	0.101657	0.778886	0.534203	0.260576	1	0.851138	0.808231	0.837706
3_vs_21	0.106296	0.780901	0.538745	0.254943	0.851138	1	0.847874	0.868174
3_vs_24	0.059395	0.742082	0.505432	0.217417	0.808231	0.847874	1	0.859622
3_vs_27	0.0643582	0.744708	0.528444	0.249383	0.837706	0.868174	0.859622	1
Marrow	3_vs_6	3_vs_9	3_vs_12	3_vs_15	3_vs_18	3_vs_21	3_vs_24	3_vs_27
3_vs_6	1	0.1347	0.403482	0.0160725	0.0252425	0.0445655	0.589875	0.440167
3_vs_9	0.1347	1	0.113082	0.0267289	0.0232428	0.0249338	0.210225	0.15244
3_vs_12	0.403482	0.113082	1	0.0253016	0.0278538	0.0355753	0.200214	0.115613
3_vs_15	0.0160725	0.0267289	0.0253016	1	0.307202	0.333544	0.0203188	0.0192321
3_vs_18	0.0252425	0.0232428	0.0278538	0.307202	1	0.223969	0.0498994	0.0383896
3_vs_21	0.0445655	0.0249338	0.0355753	0.333544	0.223969	1	0.0568311	0.0599932
3_vs_24	0.589875	0.210225	0.200214	0.0203188	0.0498994	0.0568311	1	0.734485
3_vs_27	0.440167	0.15244	0.115613	0.0192321	0.0383896	0.0599932	0.734485	1
Mesenteric_Fat	3_vs_6	3_vs_9	3_vs_12	3_vs_15	3_vs_18	3_vs_21	3_vs_24	3_vs_27
3_vs_6	1	0.79807	0.44181	0.816616	0.238432	0.837554	0.796719	0.397025
3_vs_9	0.79807	1	0.440894	0.868474	0.311402	0.829063	0.891689	0.483935
3_vs_12	0.44181	0.440894	1	0.438834	0.402645	0.467116	0.404755	0.57687
3_vs_15	0.816616	0.868474	0.438834	1	0.324607	0.86168	0.86777	0.487895
3_vs_18	0.238432	0.311402	0.402645	0.324607	1	0.376435	0.311087	0.458609
3_vs_21	0.837554	0.829063	0.467116	0.86168	0.376435	1	0.821868	0.487073
3_vs_24	0.796719	0.891689	0.404755	0.86777	0.311087	0.821868	1	0.484981
3_vs_27	0.397025	0.483935	0.57687	0.487895	0.458609	0.487073	0.484981	1
Pancreas	3_vs_6	3_vs_9	3_vs_12	3_vs_15	3_vs_18	3_vs_21	3_vs_24	3_vs_27
3_vs_6	1	0.104229	0.0477631	0.102175	0.520921	0.574943	0.355386	0.264713
3_vs_9	0.104229	1	0.0957582	0.121318	0.129112	0.0944284	0.114262	0.141913
3_vs_12	0.0477631	0.0957582	1	0.750844	0.28024	0.185597	0.399899	0.491294
3_vs_15	0.102175	0.121318	0.750844	1	0.378166	0.278754	0.537547	0.593795
3_vs_18	0.520921	0.129112	0.28024	0.378166	1	0.764693	0.649796	0.638946
3_vs_21	0.574943	0.0944284	0.185597	0.278754	0.764693	1	0.589792	0.520314
3_vs_24	0.355386	0.114262	0.399899	0.537547	0.649796	0.589792	1	0.629859
3_vs_27	0.264713	0.141913	0.491294	0.593795	0.638946	0.520314	0.629859	1
Skin	3_vs_6	3_vs_9	3_vs_12	3_vs_15	3_vs_18	3_vs_21	3_vs_24	3_vs_27
3_vs_6	1	0.491537	0.291507	0.679681	0.436354	0.191832	0.467058	0.0635441
3_vs_9	0.491537	1	0.151791	0.722172	0.232293	0.166469	0.26642	0.0661837
3_vs_12	0.291507	0.151791	1	0.196822	0.595932	0.360924	0.549659	0.447083
3_vs_15	0.679681	0.722172	0.196822	1	0.314487	0.181522	0.349821	0.067511
3_vs_18	0.436354	0.232293	0.595932	0.314487	1	0.278808	0.702194	0.105496
3_vs_21	0.191832	0.166469	0.360924	0.181522	0.278808	1	0.396207	0.398682
3_vs_24	0.467058	0.26642	0.549659	0.349821	0.702194	0.396207	1	0.221447
3_vs_27	0.0635441	0.0661837	0.447083	0.067511	0.105496	0.398682	0.221447	1
Small_Intestine	3_vs_6	3_vs_9	3_vs_12	3_vs_15	3_vs_18	3_vs_21	3_vs_24	3_vs_27
3_vs_6	1	0.449792	0.780582	0.791233	0.767972	0.761731	0.854273	0.554934
3_vs_9	0.449792	1	0.499594	0.50214	0.500085	0.431171	0.447924	0.512343
3_vs_12	0.780582	0.499594	1	0.82408	0.850848	0.812741	0.80564	0.671473
3_vs_15	0.791233	0.50214	0.82408	1	0.817773	0.852871	0.823748	0.651402
3_vs_18	0.767972	0.500085	0.850848	0.817773	1	0.768826	0.797467	0.586928
3_vs_21	0.761731	0.431171	0.812741	0.852871	0.768826	1	0.783139	0.754127
3_vs_24	0.854273	0.447924	0.80564	0.823748	0.797467	0.783139	1	0.573616
3_vs_27	0.554934	0.512343	0.671473	0.651402	0.586928	0.754127	0.573616	1
Spleen	3_vs_6	3_vs_9	3_vs_12	3_vs_15	3_vs_18	3_vs_21	3_vs_24	3_vs_27
3_vs_6	1	0.523133	0.66916	0.465402	0.589548	0.482027	0.43282	0.409091
3_vs_9	0.523133	1	0.644367	0.389601	0.390462	0.543393	0.541508	0.465703
3_vs_12	0.66916	0.644367	1	0.515585	0.592192	0.646312	0.592509	0.510134
3_vs_15	0.465402	0.389601	0.515585	1	0.616167	0.477836	0.490968	0.481911
3_vs_18	0.589548	0.390462	0.592192	0.616167	1	0.511686	0.529771	0.545245
3_vs_21	0.482027	0.543393	0.646312	0.477836	0.511686	1	0.718202	0.519606
3_vs_24	0.43282	0.541508	0.592509	0.490968	0.529771	0.718202	1	0.603333
3_vs_27	0.409091	0.465703	0.510134	0.481911	0.545245	0.519606	0.603333	1
Subcutaneous_Fat	3_vs_6	3_vs_9	3_vs_12	3_vs_15	3_vs_18	3_vs_21	3_vs_24	3_vs_27
3_vs_6	1	0.76416	0.721644	0.715632	0.385964	0.702337	0.254954	0.754635
3_vs_9	0.76416	1	0.738751	0.781064	0.50852	0.682365	0.360824	0.793384
3_vs_12	0.721644	0.738751	1	0.833676	0.460319	0.839734	0.290817	0.775064
3_vs_15	0.715632	0.781064	0.833676	1	0.527926	0.800101	0.3928	0.806453
3_vs_18	0.385964	0.50852	0.460319	0.527926	1	0.401131	0.585931	0.484996
3_vs_21	0.702337	0.682365	0.839734	0.800101	0.401131	1	0.258524	0.804468
3_vs_24	0.254954	0.360824	0.290817	0.3928	0.585931	0.258524	1	0.346449
3_vs_27	0.754635	0.793384	0.775064	0.806453	0.484996	0.804468	0.346449	1
White_Blood_Cells	3_vs_6	3_vs_9	3_vs_12	3_vs_15	3_vs_18	3_vs_21	3_vs_24	3_vs_27
3_vs_6	1	0.0214871	0.228554	0.49921	0.804811	0.738176	0.663534	0.794884
3_vs_9	0.0214871	1	0.069479	0.00949413	0.0206628	0.0193068	0.0187021	0.0206084
3_vs_12	0.228554	0.069479	1	0.154306	0.235055	0.244942	0.156708	0.235476
3_vs_15	0.49921	0.00949413	0.154306	1	0.42154	0.390676	0.327789	0.445798
3_vs_18	0.804811	0.0206628	0.235055	0.42154	1	0.852123	0.791357	0.915272
3_vs_21	0.738176	0.0193068	0.244942	0.390676	0.852123	1	0.861629	0.87313
3_vs_24	0.663534	0.0187021	0.156708	0.327789	0.791357	0.861629	1	0.812023
3_vs_27	0.794884	0.0206084	0.235476	0.445798	0.915272	0.87313	0.812023	1
